# Genome-wide CRISPR and small-molecule screens uncover targetable dependencies in ATRT

**DOI:** 10.1101/2020.12.09.417378

**Authors:** Daniel J. Merk, Sophie Hirsch, Foteini Tsiami, Bianca Walter, Lara A. Haeusser, Sepideh Babaei, Jakob Admar, Nicolas Casadei, Cristiana Roggia, Michael Spohn, Jens Schittenhelm, Stephan Singer, Ulrich Schüller, Federica Piccioni, Nicole S. Persky, David E. Root, Manfred Claassen, Marcos Tatagiba, Ghazaleh Tabatabai

**Affiliations:** Department of Neurology and Interdisciplinary Neuro-Oncology; Hertie Institute for Clinical Brain Research; University Hospital Tübingen; Eberhard Karls University Tübingen; Tübingen, 72076; Germany; Internal Medicine I; University Hospital Tübingen; Eberhard Karls University Tübingen; Tübingen, 72076; Germany; Institute of Medical Genetics and Applied Genomics; University Hospital Tübingen; Eberhard Karls University Tübingen; Tübingen, 72076; Germany; NGS Competence Center Tübingen; Eberhard Karls University Tübingen; Tübingen, 72076; Germany; Research Institute Children’s Cancer Center; Hamburg, 20251; Germany; Bioinformatics Core; University Medical Center Hamburg-Eppendorf; Hamburg, 20251; Germany; Institute of Pathology and Neuropathology, Department of Neuropathology; University Hospital Tübingen; Eberhard Karls University Tübingen; Tübingen, 72076; Germany; Institute of Pathology and Neuropathology; Department of General and Molecular Pathology, University Hospital Tübingen; Eberhard Karls University Tübingen; Tübingen, 72076; Germany; Department of Pediatric Hematology and Oncology; University Hospital Hamburg-Eppendorf; Hamburg, 20246; Germany; Institute of Neuropathology; University Hospital Hamburg-Eppendorf; Hamburg, 20246; Germany; Genetic Perturbation Platform; Broad Institute of MIT and Harvard; Cambridge, MA, 02142; USA; Merck Research Laboratories; Boston, MA, 02115; USA; Department of Computer Science, Eberhard Karls University Tübingen; Tübingen, 72076, Germany; Department of Neurosurgery; University Hospital Tübingen; Eberhard Karls University Tübingen; Tübingen, 72076, Germany; Cluster of Excellence iFIT (EXC 2180) “Image Guided and Functionally Instructed Tumor Therapies”; Eberhard Karls University Tübingen; Tübingen, 72076; Germany; German Consortium for Translational Cancer Research (DKTK); Partner Site Tübingen; German Cancer Research Center (DKFZ); Heidelberg, 69120; Germany; Cluster of Excellence (EXC 2064) “Machine learning”, Eberhard Karls University Tübingen; Tübingen, 72076; Germany; Comprehensive Cancer Center Tübingen Stuttgart, University Hospital Tübingen, Eberhard Karls University Tübingen, Tübingen, 72076; Germany

## Abstract

Atypical teratoid rhabdoid tumors (ATRT) are incurable high-grade pediatric brain tumors. Concepts for molecular-driven therapies in ATRTs lag behind, mainly due to the absence of actionable genetic alterations. We performed genome-wide CRISPR/Cas9 knockout screens in six human ATRT cell lines and identified a total of 671 context-specific essential genes. Based on these genetic dependencies, we constructed a library of small-molecule inhibitors that we found to preferentially inhibit growth of ATRT cells. CDK4/6 inhibitors, among the most potent drugs in our library, are capable of inhibiting tumor growth due to mutual exclusive dependency of ATRTs on *CDK4* or *CDK6*. These distinct dependencies drive heterogeneity in response to CDK4/6 inhibitors in ATRTs. Our approach might serve as a blueprint for fostering the identification of functionally-instructed therapeutic strategies in other incurable diseases beyond ATRT, whose genomic profiles also lack actionable alterations so far.
