## Supplemental Table 3 for "Genome-wide CRISPR and small-molecule screens uncover targetable dependencies in ATRT"

### Sheet: GR AOC values
Table S3. Growth rate inhibition data from 3 dose drug screen, related to Figure 3.
GR area-over-the-curve response values
	BT12	BT16	CHLA02	CHLA04	CHLA05	CHLA06	CHLA266	DAOY	H1048	HL60	HT1080	Jurkat	LN229	LNZ308	MCF7	Rh30	TC-71	UW228	A172
ABEMACICLIB	0.166872	0.718754	0.633216	0.854877	0.904023	1.12775	0.395434	0.379115	0.203756	0.336439	0.296124	0.279944	0.257925	0.107732	0.361591	0.301395	0.449602	0.0949174	0.429158
AFATINIB	0.0551903	1.30724	0.348622	0.865242	0.340867	0.627314	1.3408	0.234243	0.397673	0.0434082	0.0237661	-0.02884	0.0524812	0.0367873	0.170725	0.185888	0.0401081	-0.0323525	0.0892561
AMG548	0.118418	0.637448	0.676903	0.221923	0.427357	0.149608	0.601009	0.121391	0.0928101	-0.0665561	0.0243378	-0.0652232	0.0054826	0.0240568	0.00392138	0.192326	0.0720752	-0.112499	0.137488
AT-7519	0.471938	0.627287	0.775567	0.708755	0.584443	0.758523	0.525617	0.603842	0.534538	0.491164	0.567493	0.364642	0.406102	0.17072	0.840003	0.495403	0.602758	0.534192	0.665534
AT406	-0.0240197	0.0763924	0.380942	0.436452	0.173651	0.119883	0.159371	0.163245	0.121397	-0.0265338	-0.00713842	0.0146587	-0.00774906	0.0220245	-0.00584062	0.162601	-0.0137664	0.165714	-0.0112585
AZD-4547	0.105532	0.222523	0.801722	0.604146	0.390096	0.262217	0.0313367	0.101674	0.386971	-0.0130817	-0.0104758	-0.0970204	-0.0573916	0.0245963	-0.0341455	0.170278	0.0247417	0.859219	0.413505
AZD-5438	0.198975	0.577103	0.365354	0.431897	0.26199	0.456114	0.622104	0.537241	0.261998	0.296424	0.332699	0.165831	0.158105	0.138918	0.375911	0.278611	0.189986	0.49614	0.413559
AZD1080	-0.0784914	0.0399898	0.293184	-0.100746	-0.0894245	-0.0497468	0.102875	0.0710603	-0.0107743	-0.0443178	0.0254371	-0.0695063	0.00157913	0.031705	-0.0394856	0.0705566	-0.0430682	-0.0981934	0.0278479
BORTEZOMIB	1.8056	1.46078	1.758	1.99839	1.99216	1.9979	1.94324	1.8647	1.66568	1.56492	1.21439	1.71582	1.15095	1.06436	0.774576	1.80202	1.53474	1.70448	1.78451
DAPT	0.00934644	-0.0309523	0.426985	0.169598	0.455111	0.10037	0.147111	0.0584914	0.0854442	-0.133515	0.131539	0.0280538	-0.0238105	0.0645377	0.067165	0.212592	-0.013649	0.00766557	0.106445
DASATINIB	0.234814	0.988293	0.442466	0.705292	-0.0273409	0.209298	0.867528	0.883036	0.384249	-0.0970343	0.0245837	-0.0442173	0.231123	0.268154	0.269579	0.507338	0.0585005	0.703795	0.560894
DIGOXIN	1.2613	1.06208	1.67965	1.70487	1.77067	1.65694	1.50381	1.17976	0.995512	1.01878	0.77441	1.21912	0.35624	0.326046	0.600458	0.826213	0.945516	0.501077	0.916742
DINACICLIB	1.88502	1.64195	1.72711	1.98509	1.87223	1.88408	1.95874	1.92843	1.82218	1.61601	1.295	1.68752	1.17705	1.22315	1.10129	1.39506	1.63942	1.93425	1.43655
DORSOMORPHIN	-0.0350022	0.0333475	0.490559	-0.245383	0.222989	-0.0695635	0.200531	-0.00257942	0.120945	-0.0664044	0.0338624	0.0127578	-0.000650337	0.0428175	-0.0907486	0.110728	0.0266022	-0.138533	0.146523
DOXORUBICIN	1.24286	1.16418	1.17963	0.993767	1.32404	1.21049	1.40431	1.60836	1.41239	0.942146	0.781438	1.0574	0.532155	0.542943	0.488387	1.11878	1.08286	0.970582	0.71636
DUTASTERIDE	-0.100938	-0.0576163	0.315388	0.029012	0.292165	0.148784	-0.0326184	-0.0858127	0.00119857	-0.0595561	-0.00690793	-0.0930456	0.0018993	0.0257447	0.0543434	0.120865	0.0260336	0.0156089	0.0118019
ERLOTINIB	-0.0119796	0.614074	0.174875	0.636426	0.199491	0.448401	0.389611	0.112107	0.0684959	-0.0224414	0.0268097	-0.0554711	-0.0332527	0.00465368	-0.00410283	0.122639	-0.0189247	-0.0673659	0.0915386
FRAX597	0.104871	0.193671	0.00275125	-0.291451	-0.346191	0.0360452	0.296968	0.0701139	0.157741	-0.0353848	0.0680816	-0.0302723	0.00606068	0.0704785	-0.266089	0.29478	0.0179795	-0.0680182	0.0840015
GSK126	-0.0332423	0.100242	0.236704	-0.119245	-0.0299702	0.156845	0.0778153	0.0766439	0.123256	-0.0239125	-0.0531501	-0.0629403	-0.0490197	-0.033619	0.0916973	0.12084	-0.00598138	-0.000522579	0.133086
HARMINE	0.0337865	0.136902	0.586233	0.00563374	0.181322	0.043959	0.124794	0.0733953	0.0557245	-0.0553361	0.00791205	-0.0330018	0.0226397	0.00457032	-0.068268	0.114132	-0.0375557	0.0219499	0.00368458
IRINOTECAN	0.0799683	0.238458	0.304587	0.355552	0.263319	0.411618	0.290607	0.507617	0.361985	0.12555	0.00297098	0.0801654	0.0153876	-0.00626674	0.0123269	0.225168	0.412341	-0.113884	0.0205016
JG98	0.670728	0.313551	1.12627	0.555462	1.13273	0.756415	0.355303	0.36721	0.443892	0.486184	0.297265	0.451086	0.327428	0.266992	0.299453	0.50257	0.34233	0.881468	0.248676
MAK-683	-0.0812095	0.0706305	0.478963	0.0609409	0.192156	0.295663	0.165435	0.0510244	0.0621305	-0.0439339	-0.0626725	-0.0101584	-0.0409115	-0.0468213	0.102762	0.158456	-0.0242094	0.0354919	0.0915634
METFORMIN	-0.119915	-0.0439767	0.40985	-0.013107	0.0317544	0.023501	-0.0248901	0.00409923	0.0897816	-0.0810493	-0.0100734	0.0218568	-0.0658522	-0.0313674	-0.073533	0.0974643	-0.02482	-0.263897	-0.0201125
ML323	-0.0187777	0.0283405	0.367005	0.102141	0.126318	0.155639	0.00388265	0.000235223	0.0722493	-0.0625517	0.0042252	0.0365956	-0.0574911	0.034119	-0.054183	0.1534	-0.0172237	-0.155329	0.0479174
ML329	0.433445	0.0755171	0.876189	0.262833	0.238224	0.199989	0.3248	0.129638	0.118393	-0.0753671	0.0480564	0.0865269	0.371381	0.109998	0.128423	0.168819	0.0568386	0.208285	0.0617626
NILOTINIB	-0.096655	0.155969	0.399584	-0.175556	0.27648	0.0972347	0.204604	0.0307702	0.0440481	-0.096325	0.00528648	-0.132458	-0.0161678	0.0834008	-0.0270262	0.0861439	0.0555927	-0.2445	-0.0269032
NSC150117	0.324457	0.094862	0.733566	0.148233	0.422707	0.220335	0.164888	0.36658	0.096742	0.0540264	-0.00266471	-0.0168652	0.0604706	0.00992397	0.0968377	0.603444	0.296616	0.0206739	0.0895941
NUTLIN-3a	0.0233647	0.13853	0.648462	0.327829	0.511171	0.427395	0.0966111	-0.00552559	0.069914	-0.0725774	0.0833143	0.00568302	-0.0419135	-0.0226035	0.0185329	0.135043	-0.0302584	-0.172863	0.110361
ORY-1001	-0.0946897	0.0227615	0.303176	0.0133014	0.117229	0.191739	0.00635393	0.0626742	0.0803748	-0.0657394	-0.0378865	-0.0367831	-0.039762	-0.0917059	0.152137	0.128906	0.00480046	-0.0715984	0.075365
PALBOCICLIB	0.0991839	0.4793	0.62051	0.55647	0.736874	0.787718	0.265494	0.391903	0.0184419	0.335475	0.175559	0.300029	0.150812	0.0386104	0.16052	0.264037	0.241614	0.0338805	0.305303
PD173074	0.107641	0.209865	0.674902	0.725387	0.496484	0.342903	-0.0414209	0.090906	0.404843	-0.0224586	0.0223833	-0.129595	-0.0225054	0.0709207	0.034244	0.167159	-0.00665394	0.804323	0.36166
PEMETREXED	0.176945	0.362011	0.284232	0.855942	-0.182765	0.430999	0.253016	0.514193	1.14652	0.603316	0.297408	0.767073	0.215107	0.529391	0.158721	0.19033	0.365425	-0.118632	0.363927
PFI-3	-0.0581837	-0.00586785	0.440867	-0.138826	0.0044256	0.0906414	-0.0202189	0.0227795	0.0207505	-0.0497097	-0.0546092	-0.0307512	-0.0378774	-0.0348098	0.0375415	0.145902	0.0119308	-0.0310456	0.0712136
PI-103	0.238678	0.687351	1.09887	0.726428	1.1696	0.790173	0.740387	0.608657	0.809263	0.206	0.293721	0.237508	0.207925	0.205233	0.48918	0.569853	0.392907	-0.0514998	0.0957223
RIBOCICLIB	-0.0124779	0.275744	0.49277	0.464058	0.341717	0.701497	0.119895	0.252068	0.0106891	0.141989	0.104341	0.041373	0.0611489	0.0302012	0.172501	0.218257	0.153599	-0.0283525	0.216072
RMC4550	0.22219	0.653129	0.479646	0.612404	0.66203	0.559806	0.512485	0.13722	0.261493	-0.0413776	-0.0520642	-0.0510598	0.0350724	0.0105202	0.128543	0.152135	0.0486872	0.329161	0.16779
RSM-932A	0.303044	0.0554868	0.649188	-0.187708	0.34877	0.173273	0.0446643	0.025863	0.0283671	0.176906	0.0455315	0.139481	0.0368965	0.0974885	0.0413218	0.165367	0.0748471	0.102535	0.0542956
SHP099	0.00637746	0.248879	0.363046	0.0843466	0.224894	0.23076	0.138357	0.0829447	0.118752	-0.0180664	-0.0666457	-0.0616924	0.00949497	0.0240606	0.0195801	0.135325	0.0440627	0.103895	0.0966858
TAK-475	-0.0338142	0.0588426	0.375623	-0.0436173	0.166577	0.113197	0.16148	0.0529669	0.104106	-0.0447576	-0.0196008	-0.00454233	-0.0292205	0.0225095	-0.0660715	0.141524	0.00838556	-0.204539	0.0106664
TIDEGLUSIB	-0.0165685	0.0790039	0.313284	0.0332594	-0.00707143	-0.034773	0.200058	0.0885353	0.0475335	-0.0314665	0.010056	-0.0503225	0.0268756	0.0282066	-0.0348749	0.107899	-0.0321226	-0.0351331	0.0336433
UNC1999	0.019628	0.122648	0.53181	0.175047	0.329524	0.296465	0.110936	0.107262	0.0908235	-0.0199448	-0.060644	-0.055958	-0.0624719	0.0203435	0.10861	0.174738	-0.00293314	-0.0214498	0.13068
VINCRISTINE	1.57377	1.52261	1.08456	1.04719	1.32857	1.47405	1.67066	1.82727	1.71499	1.31757	1.47383	1.73225	0.863119	0.60203	0.895933	1.09916	1.60439	1.42287	1.55068
ZIBOTENTAN	0.00277385	0.0337574	0.438092	0.0720068	0.137077	0.165026	0.0785045	0.0617494	0.092594	-0.0532537	0.000652573	-0.000868705	-0.0293587	0.00389798	-0.068302	0.118756	-0.0314579	-0.0900595	0.0461086

### Sheet: GR Max values
Table S3. Growth rate inhibition data from 3 dose drug screen, related to Figure 3.
GR maximum values
	BT12	BT16	CHLA06	CHLA266	CHLA02	CHLA04	CHLA05	DAOY	H1048	HL60	HT1080	Jurkat	LN229	LNZ308	MCF7	Rh30	TC-71	UW228	A172
ABEMACICLIB	0.668361	0.00605046	-0.24055	0.19978	0.324985	0.109338	-0.177019	0.591472	0.534734	0.454081	0.451929	0.407275	0.442499	0.740298	0.311315	0.621421	0.365546	0.49704	0.164953
AFATINIB	0.795847	-0.399223	0.312891	-0.48707	0.701765	0.0709811	0.469831	0.573662	0.142836	0.906611	0.94081	0.967142	0.858774	0.90595	0.686733	0.639438	0.777749	0.820017	0.748809
AMG548	0.736338	0.312905	0.847661	0.358101	0.292947	0.752864	0.530298	0.831964	0.843343	1.00995	0.941154	1.00992	0.996308	0.926658	0.95586	0.764946	0.930134	1.14339	0.844763
AT406	0.946297	0.922312	0.879258	0.858657	0.611185	0.437892	0.653133	0.748224	0.779095	1.00597	0.99368	0.984198	0.989542	0.936485	0.89596	0.822004	0.962439	0.562204	1.01748
AT-7519	-0.910439	-0.651532	-0.906077	-0.890745	-0.595031	-0.985227	-0.837902	-0.746441	-0.792426	-0.541496	-0.308206	-0.476023	-0.245358	0.543448	-0.110138	-0.349085	-0.579026	-0.873493	-0.337042
AZD1080	1.10415	0.936704	1.03906	0.904776	0.688833	0.981786	1.14743	0.931229	0.953236	0.99766	0.937942	0.994177	0.980072	0.953985	0.972598	0.930063	1.03799	1.1331	0.911448
AZD-4547	0.724334	0.793534	0.750888	0.89819	0.0423321	0.201891	0.483295	0.838004	0.514388	0.978378	1.00488	1.09787	1.07148	0.909026	0.934991	0.804777	0.847423	-0.105665	0.465487
AZD-5438	-0.0804696	-0.46009	-0.0410327	-0.82186	0.069076	-0.365457	-0.268467	-0.402964	0.157739	0.158767	-0.0628047	0.353211	0.468235	0.609767	-0.204143	0.222065	0.266748	-0.395651	-0.394186
BORTEZOMIB	-0.936127	-0.748978	-0.997696	-0.972966	-0.955393	-0.998521	-0.999064	-0.909347	-0.937102	-0.600224	-0.786088	-0.832	-0.54414	-0.739222	-0.210472	-0.817686	-0.675095	-0.985475	-0.940898
DAPT	0.698126	0.881216	0.871789	0.5198	0.536599	0.690437	0.204883	0.62912	0.800536	1.10013	0.703105	0.93499	0.960986	0.853041	0.778825	0.583392	0.899503	0.676664	0.719649
DASATINIB	0.763249	-0.312895	0.482876	-0.188182	0.494418	-0.160874	0.975527	-0.215732	0.474355	1.09659	0.959078	0.964046	0.715344	0.424238	0.654806	0.413317	0.896634	0.14666	0.0231144
DIGOXIN	-0.904223	-0.618797	-0.928719	-0.907866	-0.932165	-0.99262	-0.967803	-0.891676	-0.842943	-0.825886	-0.279701	-0.792432	0.00238081	0.479647	-0.344756	-0.234952	-0.544993	-0.748469	-0.2278
DINACICLIB	-0.902227	-0.628002	-0.865685	-0.966504	-0.704152	-0.983042	-0.878519	-0.933983	-0.860914	-0.640423	-0.283997	-0.769103	-0.200308	-0.438452	-0.103464	-0.418716	-0.70929	-0.948682	-0.45561
DORSOMORPHIN	1.02572	0.867533	1.05158	0.741405	0.492875	1.36075	0.767448	0.9709	0.694263	0.974226	0.910405	0.795883	1.00894	0.830681	1.05813	0.856445	0.872632	1.1491	0.609009
DOXORUBICIN	-0.726139	-0.723313	-0.976511	-0.985727	-0.942081	-0.996973	-0.996876	-0.908529	-0.821897	-0.408746	-0.382116	-0.722465	-0.238224	-0.0817727	-0.0223183	-0.577752	-0.469806	-0.874108	-0.75568
DUTASTERIDE	1.07556	1.05017	0.863234	0.817534	0.652238	0.902848	0.612577	0.989938	0.995394	1.03325	0.967429	1.0516	0.926809	0.905783	0.915122	0.876609	0.928745	0.914079	0.973344
ERLOTINIB	0.948129	-0.145178	0.413518	-0.0409715	0.868228	0.0949629	0.624094	0.850711	0.756331	0.975802	0.957114	1.04439	1.02638	0.991362	0.978792	0.870481	0.938821	0.91889	0.887991
FRAX597	0.643574	0.590271	0.930802	0.353225	0.796479	1.36832	1.12451	0.923171	0.588521	0.984878	0.658419	0.887661	0.956991	0.767195	1.264	0.230485	0.741529	1.07199	0.782448
GSK126	0.914843	0.802601	0.75658	0.79816	0.777865	1.12241	0.960365	0.900337	0.857406	1.00243	1.00692	0.999982	1.03636	0.999433	0.824347	0.863093	0.992403	0.954273	0.860206
HARMINE	0.903552	0.695577	0.919596	0.822129	0.371865	1.00534	0.596414	0.887954	0.907753	0.9875	0.951394	0.959146	0.96474	0.963879	1.01555	0.849542	1.00947	0.924652	0.942248
IRINOTECAN	0.664819	0.503421	0.34199	0.431773	0.467044	0.0775958	0.10872	-0.478727	-0.121082	0.45464	0.921345	0.763739	0.902725	0.997536	0.863856	0.476302	-0.181356	1.03814	0.899612
JG98	-0.712071	-0.381635	-0.947421	-0.540135	-0.918164	-0.948551	-0.990621	-0.376974	-0.307289	-0.306801	-0.112165	0.00712941	-0.0575652	0.459869	-0.0150242	-0.210147	-0.102926	-0.63245	0.137258
MAK-683	1.04464	0.927729	0.69541	0.627203	0.525377	0.893938	0.751426	0.887158	0.915428	1.04168	1.01102	0.966673	0.993996	1.02814	0.898381	0.818516	1.00953	0.940806	0.886094
METFORMIN	1.05355	1.00699	0.951234	0.910735	0.638549	1.05628	0.916234	0.942041	0.912008	1.07266	0.981443	0.979048	1.01449	1.00256	1.03511	0.919233	0.945371	1.17182	0.979296
ML323	0.89938	0.94404	0.83158	0.898789	0.603387	0.893135	0.766254	0.960443	0.929289	1.04476	0.972801	0.963208	1.00021	0.867245	1.00342	0.83314	0.898348	1.03618	0.950241
ML329	-0.222093	0.442103	0.396154	-0.0966694	-0.818449	-0.322476	-0.824586	0.570649	0.852905	1.04262	0.797942	0.852103	0.00378251	0.585736	0.449366	0.746401	0.75659	-0.351609	0.822462
NILOTINIB	1.06065	0.714134	0.858905	0.703798	0.608467	0.978306	0.673285	0.917706	0.909735	0.984174	0.963775	1.03906	0.995041	0.876807	0.897964	0.884147	0.887229	1.14808	0.925427
NSC150117	-0.46766	0.816956	0.673486	0.526799	-0.496698	0.888194	0.434951	-0.126463	0.868148	0.638804	0.841899	0.875808	0.726939	0.902572	0.672697	-0.682663	-0.0596743	0.957392	0.89079
NUTLIN-3a	0.680361	0.5527	0.185804	0.447777	0.0409514	0.293541	-0.0360011	0.937909	0.949923	1.05264	0.71039	1.00099	0.966194	0.972692	0.742778	0.865284	0.944337	1.04288	0.661018
ORY-1001	1.09913	0.975953	0.796678	0.874509	0.682149	1.00519	0.757173	0.918779	0.908395	1.03891	0.988976	1.01391	1.02254	1.06807	0.816637	0.887619	0.968103	1.02427	0.924283
PALBOCICLIB	0.792563	0.342801	0.0382999	0.614342	0.357972	0.389733	0.0978619	0.558214	0.833885	0.375879	0.689745	0.275443	0.770806	0.911162	0.803487	0.65372	0.594328	0.813306	0.637887
PD173074	0.722256	0.74694	0.605513	1.06452	0.0145032	-0.0804837	0.348218	0.862119	0.392804	1.00188	0.905696	1.12929	1.01113	0.910553	0.926328	0.828167	0.938257	-0.181561	0.480315
PEMETREXED	0.612194	0.473205	0.307258	0.691758	0.735785	-0.209811	0.741951	0.389592	-0.380455	0.312989	0.520894	-0.0562344	0.605624	0.320241	0.823555	0.606673	0.370917	1.02121	0.465144
PFI-3	0.997662	0.974965	0.893333	0.782756	0.537807	1.13081	0.985436	0.95216	0.971386	1.02356	0.988439	1.00277	0.983374	1.01812	0.915916	0.843737	0.967019	1.03141	0.93085
PI-103	0.295893	-0.451665	-0.399629	-0.691811	-0.490601	-0.0251547	-0.776423	-0.318652	-0.504895	0.520712	0.192112	0.198659	0.443478	0.390695	-0.347146	-0.108914	-0.157046	0.889761	0.764738
RIBOCICLIB	0.868239	0.531544	0.0864621	0.775209	0.549062	0.463842	0.258039	0.663231	0.870329	0.625355	0.808627	0.831744	0.836235	0.93489	0.769843	0.745834	0.63532	0.95421	0.691183
RMC4550	0.658242	0.0331511	0.221309	0.132273	0.537845	0.227849	0.24898	0.810153	0.649314	1.02354	1.00125	1.01084	0.854343	0.953771	0.802341	0.855164	0.915325	0.27073	0.761911
RSM-932A	-0.00667662	0.943183	0.0773476	0.925573	-0.249693	0.542374	-0.368895	0.907193	0.829517	0.406788	0.728275	0.272313	0.780648	0.700966	0.647801	0.491424	0.648621	0.172776	0.684688
SHP099	0.878597	0.555811	0.764913	0.675025	0.571707	0.908066	0.760581	0.886233	0.800841	0.98776	1.03104	1.03627	0.945985	0.940884	0.945556	0.859646	0.928778	0.847162	0.869753
TAK-475	1.00128	0.92722	0.804637	0.817193	0.648051	1.05821	0.778581	0.936596	0.867865	1.03089	0.996182	1.00791	1.01928	0.95672	1.01221	0.870592	0.890454	1.14191	1.00478
TIDEGLUSIB	1.00506	0.897672	1.04507	0.7924	0.647856	1.00467	0.968109	0.912578	0.92082	0.983628	0.984108	0.998	0.957816	0.977421	1.02505	0.861713	1.00922	0.959683	0.915879
UNC1999	0.846195	0.815218	0.716545	0.763247	0.401056	0.764835	0.672041	0.891376	0.89516	1.01334	0.98635	0.99782	1.03554	0.93018	0.774161	0.822675	0.984399	0.974803	0.848921
VINCRISTINE	-0.608265	-0.604176	-0.526487	-0.770917	-0.0898332	-0.118076	-0.408861	-0.8725	-0.731874	-0.313554	-0.476831	-0.770917	-0.137313	0.153347	0.0695102	-0.120248	-0.693286	-0.403673	-0.67742
ZIBOTENTAN	0.90579	0.951715	0.854596	0.902631	0.578068	0.987168	0.859764	0.922164	0.887919	1.03339	0.986595	0.987844	0.990852	0.982645	1.03312	0.887516	0.995231	1.03109	0.951542
